# Multiple approaches for massively parallel sequencing of HCoV-19 (SARS-CoV-2) genomes directly from clinical samples

**DOI:** 10.1101/2020.03.16.993584

**Authors:** Minfeng Xiao, Xiaoqing Liu, Jingkai Ji, Min Li, Jiandong Li, Lin Yang, Wanying Sun, Peidi Ren, Guifang Yang, Jincun Zhao, Tianzhu Liang, Huahui Ren, Tian Chen, Huanzi Zhong, Wenchen Song, Yanqun Wang, Ziqing Deng, Yanping Zhao, Zhihua Ou, Daxi Wang, Jielun Cai, Xinyi Cheng, Taiqing Feng, Honglong Wu, Yanping Gong, Huanming Yang, Jian Wang, Xun Xu, Shida Zhu, Fang Chen, Yanyan Zhang, Weijun Chen, Yimin Li, Junhua Li

## Abstract

COVID-19 has caused a major epidemic worldwide, however, much is yet to be known about the epidemiology and evolution of the virus. One reason is that the challenges underneath sequencing HCoV-19 directly from clinical samples have not been completely tackled. Here we illustrate the application of amplicon and hybrid capture (capture)-based sequencing, as well as ultra-high-throughput metatranscriptomic (meta) sequencing in retrieving complete genomes, inter-individual and intra-individual variations of HCoV-19 from clinical samples covering a range of sample types and viral load. We also examine and compare the bias, sensitivity, accuracy, and other characteristics of these approaches in a comprehensive manner. This is, to date, the first work systematically implements amplicon and capture approaches in sequencing HCoV-19, as well as the first comparative study across methods. Our work offers practical solutions for genome sequencing and analyses of HCoV-19 and other emerging viruses.
