## Supplementary Information combined for "Multiple approaches for massively parallel sequencing of HCoV-19 (SARS-CoV-2) genomes directly from clinical samples"

### Sheet: 工作表1
F-ID	F-START	F-END	DSP strand	R-ID	R-START	R-END	TSP strand	Reference genome ID
GAPDH000-DSP	6643654	6643674	+	GAPDH000-TSP	6644016	6644035	-	NCBI accession:NC_000012.11
GAPDH001-DSP	6644316	6644336	-	GAPDH001-TSP	6643957	6643974	+	NCBI accession:NC_000012.11
GAPDH002-DSP	6644275	6644292	+	GAPDH002-TSP	6644606	6644633	-	NCBI accession:NC_000012.11
GAPDH003-DSP	6644843	6644861	-	GAPDH003-TSP	6644541	6644558	+	NCBI accession:NC_000012.11
GAPDH004-DSP	6644745	6644769	+	GAPDH004-TSP	6645077	6645103	-	NCBI accession:NC_000012.11
GAPDH005-DSP	6645343	6645364	-	GAPDH005-TSP	6644974	6645002	+	NCBI accession:NC_000012.11
GAPDH006-DSP	6645284	6645306	+	GAPDH006-TSP	6645662	6645679	-	NCBI accession:NC_000012.11
GAPDH007-DSP	6645893	6645911	-	GAPDH007-TSP	6645513	6645540	+	NCBI accession:NC_000012.11
GAPDH008-DSP	6645821	6645843	+	GAPDH008-TSP	6646126	6646146	-	NCBI accession:NC_000012.11
GAPDH009-DSP	6646357	6646382	-	GAPDH009-TSP	6646024	6646053	+	NCBI accession:NC_000012.11
GAPDH010-DSP	6646323	6646341	+	GAPDH010-TSP	6646671	6646695	-	NCBI accession:NC_000012.11
GAPDH011-DSP	6646963	6646983	-	GAPDH011-TSP	6646585	6646608	+	NCBI accession:NC_000012.11
GAPDH012-DSP	6646930	6646948	+	GAPDH012-TSP	6647268	6647293	-	NCBI accession:NC_000012.11
GAPDH013-DSP	6647538	6647566	-	GAPDH013-TSP	6647191	6647212	+	NCBI accession:NC_000012.11
nCoV000-DSP	302	320	-	nCoV000-TSP	1	24	+	GISAID accession:EPI_ISL_402119
nCoV001-DSP	121	155	+	nCoV001-TSP	479	500	-	GISAID accession:EPI_ISL_402119
nCoV002-DSP	719	751	-	nCoV002-TSP	422	449	+	GISAID accession:EPI_ISL_402119
nCoV003-DSP	681	707	+	nCoV003-TSP	990	1015	-	GISAID accession:EPI_ISL_402119
nCoV004-DSP	1261	1282	-	nCoV004-TSP	925	954	+	GISAID accession:EPI_ISL_402119
nCoV005-DSP	1167	1190	+	nCoV005-TSP	1542	1565	-	GISAID accession:EPI_ISL_402119
nCoV006-DSP	1775	1808	-	nCoV006-TSP	1439	1463	+	GISAID accession:EPI_ISL_402119
nCoV007-DSP	1661	1692	+	nCoV007-TSP	2025	2056	-	GISAID accession:EPI_ISL_402119
nCoV008-DSP	2301	2333	-	nCoV008-TSP	1962	1995	+	GISAID accession:EPI_ISL_402119
nCoV009-DSP	2189	2221	+	nCoV009-TSP	2550	2582	-	GISAID accession:EPI_ISL_402119
nCoV010-DSP	2808	2839	-	nCoV010-TSP	2461	2493	+	GISAID accession:EPI_ISL_402119
nCoV011-DSP	2768	2798	+	nCoV011-TSP	3109	3139	-	GISAID accession:EPI_ISL_402119
nCoV012-DSP	3344	3378	-	nCoV012-TSP	2980	3013	+	GISAID accession:EPI_ISL_402119
nCoV013-DSP	3259	3290	+	nCoV013-TSP	3614	3638	-	GISAID accession:EPI_ISL_402119
nCoV014-DSP	3872	3899	-	nCoV014-TSP	3516	3549	+	GISAID accession:EPI_ISL_402119
nCoV015-DSP	3746	3775	+	nCoV015-TSP	4115	4144	-	GISAID accession:EPI_ISL_402119
nCoV016-DSP	4384	4408	-	nCoV016-TSP	4014	4048	+	GISAID accession:EPI_ISL_402119
nCoV017-DSP	4323	4357	+	nCoV017-TSP	4652	4678	-	GISAID accession:EPI_ISL_402119
nCoV018-DSP	4927	4958	-	nCoV018-TSP	4560	4588	+	GISAID accession:EPI_ISL_402119
nCoV019-DSP	4854	4888	+	nCoV019-TSP	5206	5238	-	GISAID accession:EPI_ISL_402119
nCoV020-DSP	5461	5492	-	nCoV020-TSP	5119	5150	+	GISAID accession:EPI_ISL_402119
nCoV021-DSP	5402	5434	+	nCoV021-TSP	5764	5798	-	GISAID accession:EPI_ISL_402119
nCoV022-DSP	6036	6069	-	nCoV022-TSP	5709	5738	+	GISAID accession:EPI_ISL_402119
nCoV023-DSP	5932	5966	+	nCoV023-TSP	6270	6298	-	GISAID accession:EPI_ISL_402119
nCoV024-DSP	6554	6587	-	nCoV024-TSP	6207	6240	+	GISAID accession:EPI_ISL_402119
nCoV025-DSP	6483	6517	+	nCoV025-TSP	6849	6881	-	GISAID accession:EPI_ISL_402119
nCoV026-DSP	7146	7180	-	nCoV026-TSP	6786	6820	+	GISAID accession:EPI_ISL_402119
nCoV027-DSP	7068	7100	+	nCoV027-TSP	7392	7421	-	GISAID accession:EPI_ISL_402119
nCoV028-DSP	7679	7712	-	nCoV028-TSP	7349	7382	+	GISAID accession:EPI_ISL_402119
nCoV029-DSP	7646	7676	+	nCoV029-TSP	7964	7994	-	GISAID accession:EPI_ISL_402119
nCoV030-DSP	8258	8286	-	nCoV030-TSP	7889	7923	+	GISAID accession:EPI_ISL_402119
nCoV031-DSP	8222	8255	+	nCoV031-TSP	8536	8570	-	GISAID accession:EPI_ISL_402119
nCoV032-DSP	8785	8812	-	nCoV032-TSP	8435	8460	+	GISAID accession:EPI_ISL_402119
nCoV033-DSP	8658	8691	+	nCoV033-TSP	9017	9049	-	GISAID accession:EPI_ISL_402119
nCoV034-DSP	9276	9310	-	nCoV034-TSP	8948	8980	+	GISAID accession:EPI_ISL_402119
nCoV035-DSP	9143	9176	+	nCoV035-TSP	9507	9541	-	GISAID accession:EPI_ISL_402119
nCoV036-DSP	9755	9785	-	nCoV036-TSP	9403	9431	+	GISAID accession:EPI_ISL_402119
nCoV037-DSP	9719	9753	+	nCoV037-TSP	10086	10115	-	GISAID accession:EPI_ISL_402119
nCoV038-DSP	10350	10379	-	nCoV038-TSP	9991	10019	+	GISAID accession:EPI_ISL_402119
nCoV039-DSP	10291	10324	+	nCoV039-TSP	10638	10669	-	GISAID accession:EPI_ISL_402119
nCoV040-DSP	10887	10916	-	nCoV040-TSP	10579	10610	+	GISAID accession:EPI_ISL_402119
nCoV041-DSP	10837	10871	+	nCoV041-TSP	11199	11231	-	GISAID accession:EPI_ISL_402119
nCoV042-DSP	11430	11460	-	nCoV042-TSP	11093	11123	+	GISAID accession:EPI_ISL_402119
nCoV043-DSP	11393	11424	+	nCoV043-TSP	11699	11733	-	GISAID accession:EPI_ISL_402119
nCoV044-DSP	11945	11979	-	nCoV044-TSP	11582	11616	+	GISAID accession:EPI_ISL_402119
nCoV045-DSP	11854	11882	+	nCoV045-TSP	12179	12212	-	GISAID accession:EPI_ISL_402119
nCoV046-DSP	12468	12498	-	nCoV046-TSP	12100	12128	+	GISAID accession:EPI_ISL_402119
nCoV047-DSP	12429	12458	+	nCoV047-TSP	12767	12793	-	GISAID accession:EPI_ISL_402119
nCoV048-DSP	13013	13036	-	nCoV048-TSP	12671	12701	+	GISAID accession:EPI_ISL_402119
nCoV049-DSP	12957	12991	+	nCoV049-TSP	13291	13325	-	GISAID accession:EPI_ISL_402119
nCoV050-DSP	13528	13554	-	nCoV050-TSP	13179	13202	+	GISAID accession:EPI_ISL_402119
nCoV051-DSP	13454	13477	+	nCoV051-TSP	13784	13812	-	GISAID accession:EPI_ISL_402119
nCoV052-DSP	14057	14091	-	nCoV052-TSP	13730	13762	+	GISAID accession:EPI_ISL_402119
nCoV053-DSP	13934	13964	+	nCoV053-TSP	14290	14322	-	GISAID accession:EPI_ISL_402119
nCoV054-DSP	14525	14559	-	nCoV054-TSP	14236	14268	+	GISAID accession:EPI_ISL_402119
nCoV055-DSP	14425	14456	+	nCoV055-TSP	14785	14814	-	GISAID accession:EPI_ISL_402119
nCoV056-DSP	15017	15047	-	nCoV056-TSP	14657	14684	+	GISAID accession:EPI_ISL_402119
nCoV057-DSP	14976	15010	+	nCoV057-TSP	15280	15311	-	GISAID accession:EPI_ISL_402119
nCoV058-DSP	15583	15609	-	nCoV058-TSP	15235	15268	+	GISAID accession:EPI_ISL_402119
nCoV059-DSP	15547	15579	+	nCoV059-TSP	15895	15925	-	GISAID accession:EPI_ISL_402119
nCoV060-DSP	16153	16186	-	nCoV060-TSP	15795	15829	+	GISAID accession:EPI_ISL_402119
nCoV061-DSP	16072	16106	+	nCoV061-TSP	16435	16468	-	GISAID accession:EPI_ISL_402119
nCoV062-DSP	16667	16699	-	nCoV062-TSP	16350	16382	+	GISAID accession:EPI_ISL_402119
nCoV063-DSP	16597	16626	+	nCoV063-TSP	16964	16995	-	GISAID accession:EPI_ISL_402119
nCoV064-DSP	17248	17277	-	nCoV064-TSP	16887	16919	+	GISAID accession:EPI_ISL_402119
nCoV065-DSP	17212	17246	+	nCoV065-TSP	17513	17544	-	GISAID accession:EPI_ISL_402119
nCoV066-DSP	17766	17800	-	nCoV066-TSP	17415	17439	+	GISAID accession:EPI_ISL_402119
nCoV067-DSP	17722	17748	+	nCoV067-TSP	18049	18083	-	GISAID accession:EPI_ISL_402119
nCoV068-DSP	18304	18324	-	nCoV068-TSP	17994	18023	+	GISAID accession:EPI_ISL_402119
nCoV069-DSP	18248	18272	+	nCoV069-TSP	18613	18646	-	GISAID accession:EPI_ISL_402119
nCoV070-DSP	18904	18936	-	nCoV070-TSP	18557	18586	+	GISAID accession:EPI_ISL_402119
nCoV071-DSP	18845	18872	+	nCoV071-TSP	19206	19237	-	GISAID accession:EPI_ISL_402119
nCoV072-DSP	19457	19483	-	nCoV072-TSP	19117	19151	+	GISAID accession:EPI_ISL_402119
nCoV073-DSP	19424	19455	+	nCoV073-TSP	19690	19724	-	GISAID accession:EPI_ISL_402119
nCoV074-DSP	19995	20029	-	nCoV074-TSP	19638	19670	+	GISAID accession:EPI_ISL_402119
nCoV075-DSP	19905	19938	+	nCoV075-TSP	20267	20301	-	GISAID accession:EPI_ISL_402119
nCoV076-DSP	20512	20546	-	nCoV076-TSP	20149	20182	+	GISAID accession:EPI_ISL_402119
nCoV077-DSP	20437	20469	+	nCoV077-TSP	20788	20821	-	GISAID accession:EPI_ISL_402119
nCoV078-DSP	21050	21080	-	nCoV078-TSP	20719	20752	+	GISAID accession:EPI_ISL_402119
nCoV079-DSP	21010	21044	+	nCoV079-TSP	21301	21324	-	GISAID accession:EPI_ISL_402119
nCoV080-DSP	21552	21586	-	nCoV080-TSP	21234	21262	+	GISAID accession:EPI_ISL_402119
nCoV081-DSP	21491	21525	+	nCoV081-TSP	21853	21884	-	GISAID accession:EPI_ISL_402119
nCoV082-DSP	22124	22158	-	nCoV082-TSP	21777	21805	+	GISAID accession:EPI_ISL_402119
nCoV083-DSP	22028	22059	+	nCoV083-TSP	22363	22396	-	GISAID accession:EPI_ISL_402119
nCoV084-DSP	22652	22686	-	nCoV084-TSP	22291	22323	+	GISAID accession:EPI_ISL_402119
nCoV085-DSP	22526	22560	+	nCoV085-TSP	22890	22923	-	GISAID accession:EPI_ISL_402119
nCoV086-DSP	23134	23166	-	nCoV086-TSP	22840	22866	+	GISAID accession:EPI_ISL_402119
nCoV087-DSP	23083	23117	+	nCoV087-TSP	23454	23480	-	GISAID accession:EPI_ISL_402119
nCoV088-DSP	23685	23718	-	nCoV088-TSP	23351	23381	+	GISAID accession:EPI_ISL_402119
nCoV089-DSP	23578	23607	+	nCoV089-TSP	23940	23974	-	GISAID accession:EPI_ISL_402119
nCoV090-DSP	24193	24216	-	nCoV090-TSP	23834	23863	+	GISAID accession:EPI_ISL_402119
nCoV091-DSP	24114	24138	+	nCoV091-TSP	24437	24465	-	GISAID accession:EPI_ISL_402119
nCoV092-DSP	24701	24728	-	nCoV092-TSP	24340	24372	+	GISAID accession:EPI_ISL_402119
nCoV093-DSP	24639	24668	+	nCoV093-TSP	24994	25028	-	GISAID accession:EPI_ISL_402119
nCoV094-DSP	25231	25261	-	nCoV094-TSP	24878	24912	+	GISAID accession:EPI_ISL_402119
nCoV095-DSP	25134	25164	+	nCoV095-TSP	25493	25515	-	GISAID accession:EPI_ISL_402119
nCoV096-DSP	25724	25757	-	nCoV096-TSP	25363	25395	+	GISAID accession:EPI_ISL_402119
nCoV097-DSP	25644	25672	+	nCoV097-TSP	25955	25987	-	GISAID accession:EPI_ISL_402119
nCoV098-DSP	26189	26209	-	nCoV098-TSP	25832	25860	+	GISAID accession:EPI_ISL_402119
nCoV099-DSP	26123	26146	+	nCoV099-TSP	26470	26504	-	GISAID accession:EPI_ISL_402119
nCoV100-DSP	26765	26788	-	nCoV100-TSP	26391	26423	+	GISAID accession:EPI_ISL_402119
nCoV101-DSP	26728	26755	+	nCoV101-TSP	27038	27066	-	GISAID accession:EPI_ISL_402119
nCoV102-DSP	27281	27315	-	nCoV102-TSP	26923	26945	+	GISAID accession:EPI_ISL_402119
nCoV103-DSP	27234	27268	+	nCoV103-TSP	27600	27624	-	GISAID accession:EPI_ISL_402119
nCoV104-DSP	27881	27907	-	nCoV104-TSP	27520	27549	+	GISAID accession:EPI_ISL_402119
nCoV105-DSP	27821	27855	+	nCoV105-TSP	28115	28143	-	GISAID accession:EPI_ISL_402119
nCoV106-DSP	28376	28395	-	nCoV106-TSP	28010	28044	+	GISAID accession:EPI_ISL_402119
nCoV107-DSP	28302	28322	+	nCoV107-TSP	28657	28677	-	GISAID accession:EPI_ISL_402119
nCoV108-DSP	28960	28985	-	nCoV108-TSP	28588	28617	+	GISAID accession:EPI_ISL_402119
nCoV109-DSP	28827	28847	+	nCoV109-TSP	29203	29223	-	GISAID accession:EPI_ISL_402119
nCoV110-DSP	29468	29496	-	nCoV110-TSP	29162	29186	+	GISAID accession:EPI_ISL_402119
nCoV111-DSP	29401	29423	+	nCoV111-TSP	29747	29772	-	GISAID accession:EPI_ISL_402119
nCoV112-DSP	29881	29899	-	nCoV112-TSP	29563	29590	+	GISAID accession:EPI_ISL_402119
lambda001-400BPDSP	3579	3602	+	lambda001-400BPTSP	3865	3885	-	NCBI accession:NC_001416.1
lambda002-400BPDSP	7202	7224	-	lambda002-400BPTSP	6901	6918	+	NCBI accession:NC_001416.1
lambda003-400BPDSP	10129	10150	+	lambda003-400BPTSP	10490	10517	-	NCBI accession:NC_001416.1
lambda004-400BPDSP	12333	12355	-	lambda004-400BPTSP	11998	12016	+	NCBI accession:NC_001416.1
lambda005-400BPDSP	14534	14553	+	lambda005-400BPTSP	14847	14865	-	NCBI accession:NC_001416.1
lambda006-400BPDSP	16063	16080	-	lambda006-400BPTSP	15743	15762	+	NCBI accession:NC_001416.1
lambda007-400BPDSP	29130	29159	+	lambda007-400BPTSP	29414	29438	-	NCBI accession:NC_001416.1
lambda008-400BPDSP	37902	37923	-	lambda008-400BPTSP	37601	37619	+	NCBI accession:NC_001416.1
lambda009-400BPDSP	39587	39605	+	lambda009-400BPTSP	39890	39907	-	NCBI accession:NC_001416.1
lambda010-400BPDSP	43880	43898	-	lambda010-400BPTSP	43583	43605	+	NCBI accession:NC_001416.1
