## Supplementary Information combined for "Multiple approaches for massively parallel sequencing of HCoV-19 (SARS-CoV-2) genomes directly from clinical samples"

### Sheet: HCoV-2019
No.	Strains	Accesssion ID	Data source	Related ID	Completeness	Host	Sampling date	Sampling position	Sample provider	Data submitter
1	2019 nCoV/Italy-INMI1	MT008022	GenBank	EPI_ISL_406959	Partial/gene level	Human	2020-01	Italy / Rome		Virology Laboratory, INMI L. Spallanzani
2	2019 nCoV/Italy-INMI2	MT008023	GenBank	EPI_ISL_406960	Partial/gene level	Human	2020-01	Italy / Rome		Virology Laboratory, INMI L. Spallanzani
3	BetaCoV/Wuhan/WH19002/2019	NMDC60013002-05	NMDC		Complete	Human	2019-12-30	China / Hubei Province / Wuhan City		China CDC; Shandong First Medical University & Shandong Academy of Medical Sciences; Hubei Provincial Center for Disease Control and Prevention; BGI PathoGenesis Pharmaceutical Technology Co., Ltd
4	BetaCoV/Wuhan/WH19008/2019	NMDC60013002-06	NMDC		Complete	Human	2019-12-30	China / Hubei Province / Wuhan City		China CDC; Shandong First Medical University & Shandong Academy of Medical Sciences; Hubei Provincial Center for Disease Control and Prevention; BGI PathoGenesis Pharmaceutical Technology Co., Ltd
5	BetaCoV/Wuhan/YS8011/2020	NMDC60013002-07	NMDC		Complete	Human	2020-01-07	China / Hubei Province / Wuhan City		China CDC; Shandong First Medical University & Shandong Academy of Medical Sciences; Hubei Provincial Center for Disease Control and Prevention; BGI PathoGenesis Pharmaceutical Technology Co., Ltd
6	BetaCoV/Wuhan/WH19001/2019	NMDC60013002-08	NMDC		Complete	Human	2019-12-30	China / Hubei Province / Wuhan City		China CDC; Shandong First Medical University & Shandong Academy of Medical Sciences; Hubei Provincial Center for Disease Control and Prevention; BGI PathoGenesis Pharmaceutical Technology Co., Ltd
7	BetaCoV/Wuhan/WH19004/2020	NMDC60013002-09	NMDC		Complete	Human	2020-01-01	China / Hubei Province / Wuhan City		China CDC; Shandong First Medical University & Shandong Academy of Medical Sciences; Hubei Provincial Center for Disease Control and Prevention; BGI PathoGenesis Pharmaceutical Technology Co., Ltd
8	BetaCoV/Wuhan/WH19005/2019	NMDC60013002-10	NMDC		Complete	Human	2019-12-30	China / Hubei Province / Wuhan City		China CDC; Shandong First Medical University & Shandong Academy of Medical Sciences; Hubei Provincial Center for Disease Control and Prevention; BGI PathoGenesis Pharmaceutical Technology Co., Ltd
9	BetaCoV/Germany/BavPat1/2020	EPI_ISL_406862	GISAID		Complete	Human	2020-01-28	Germany / Bavaria / Munich	Charité Universitätsmedizin Berlin, Institute of Virology; Institut für Mikrobiologie der Bundeswehr, Munich	Charité Universitätsmedizin Berlin, Institute of Virology
10	BetaCoV/Wuhan/WH-01/2019	NMDC60013002-01	NMDC	EPI_ISL_406798, CNA0007332	Complete	Human	2019-12-26	China / Hubei Province / Wuhan City	General Hospital of Central Theater Command of People's Liberation Army of China	BGI PathoGenesis Pharmaceutical Technology Co., Ltd; China CDC; Shandong First Medical University & Shandong Academy of Medical Sciences; Hubei Provincial Center for Disease Control and Prevention
11	BetaCoV/Wuhan/WH-02/2019	NMDC60013002-02	NMDC	CNA0007333	Partial/scaffold level	Human	2019-12-31	China / Hubei Province / Wuhan City		BGI PathoGenesis Pharmaceutical Technology Co., Ltd; China CDC; Shandong First Medical University & Shandong Academy of Medical Sciences; Hubei Provincial Center for Disease Control and Prevention
12	BetaCoV/Wuhan/WH-03/2019	NMDC60013002-03	NMDC	EPI_ISL_406800, CNA0007334	Complete	Human	2020-01-01	China / Hubei Province / Wuhan City	General Hospital of Central Theater Command of People's Liberation Army of China	BGI PathoGenesis Pharmaceutical Technology Co., Ltd; China CDC; Shandong First Medical University & Shandong Academy of Medical Sciences; Hubei Provincial Center for Disease Control and Prevention
13	BetaCoV/Wuhan/WH-04/2019	NMDC60013002-04	NMDC	EPI_ISL_406801, CNA0007335	Complete	Human	2020-01-05	China / Hubei Province / Wuhan City	General Hospital of Central Theater Command of People's Liberation Army of China	BGI PathoGenesis Pharmaceutical Technology Co., Ltd; China CDC; Shandong First Medical University & Shandong Academy of Medical Sciences; Hubei Provincial Center for Disease Control and Prevention
14	BetaCoV/Australia/VIC01/2020	MT007544	GISAID	EPI_ISL_406844	Complete	Human	2020-01-25	Australia / Victoria / Clayton	Monash Medical Centre	Department of Microbiology and Immunology, The University of Melbourne at The Peter Doherty Institute for Infection and Immunity
15	WIV02	GWHABKK00000000	Genome Warehouse	EPI_ISL_402127, MN996527	Complete	Human	2019-12-30	China/ Hubei / Wuhan	Wuhan Jinyintan Hospital	CAS Key Laboratory of Special Pathogens and Biosafety and Center for Emerging Infectious Diseases, Wuhan Institute of Virology, Chinese Academy of Sciences
16	WIV04	GWHABKL00000000	Genome Warehouse	EPI_ISL_402124, MN996528	Complete	Human	2019-12-30	China / Hubei / Wuhan	Wuhan Jinyintan Hospital	CAS Key Laboratory of Special Pathogens and Biosafety and Center for Emerging Infectious Diseases, Wuhan Institute of Virology, Chinese Academy of Sciences
17	WIV05	GWHABKM00000000	Genome Warehouse	EPI_ISL_402128, MN996529	Complete	Human	2019-12-30	China / Hubei / Wuhan	Wuhan Jinyintan Hospital	CAS Key Laboratory of Special Pathogens and Biosafety and Center for Emerging Infectious Diseases, Wuhan Institute of Virology, Chinese Academy of Sciences
18	WIV06	GWHABKN00000000	Genome Warehouse	EPI_ISL_402129, MN996530	Complete	Human	2019-12-30	China / Hubei / Wuhan	Wuhan Jinyintan Hospital	CAS Key Laboratory of Special Pathogens and Biosafety and Center for Emerging Infectious Diseases, Wuhan Institute of Virology, Chinese Academy of Sciences
19	WIV07	GWHABKO00000000	Genome Warehouse	EPI_ISL_402130, MN996531	Complete	Human	2019-12-30	China / Hubei / Wuhan	Wuhan Jinyintan Hospital	CAS Key Laboratory of Special Pathogens and Biosafety and Center for Emerging Infectious Diseases, Wuhan Institute of Virology, Chinese Academy of Sciences
20	BetaCoV/Guangdong/20SF174/2020	EPI_ISL_406531	GISAID		Complete	Human	2020-01-22	China / Guangdong Province	Guangdong Provincial Center for Diseases Contorl and Prevention; Guangdong Provinical Public Health	Guangdong Provincial Center for Diseases Control and Prevention
21	BetaCoV/Guangzhou/20SF206/2020	EPI_ISL_406533	GISAID		Complete	Human	2020-01-22	China / Guangdong Province / Guangzhou City	Guangdong Provincial Center for Diseases Contorl and Prevention; Guangdong Provinical Public Health	Guangdong Provincial Center for Diseases Control and Prevention
22	BetaCoV/Foshan/20SF207/2020	EPI_ISL_406534	GISAID		Complete	Human	2020-01-22	China / Guangdong Province	Guangdong Provincial Center for Diseases Control and Prevention; Guangdong Provincial Public Health	Guangdong Provincial Center for Diseases Control and Prevention
23	BetaCoV/Foshan/20SF210/2020	EPI_ISL_406535	GISAID		Complete	Human	2020-01-22	China / Guangdong Province	Guangdong Provincial Center for Diseases Control and Prevention; Guangdong Provincial Public Health	Guangdong Provincial Center for Diseases Control and Prevention
24	BetaCoV/Foshan/20SF211/2020	EPI_ISL_406536	GISAID		Complete	Human	2020-01-22	China / Guangdong Province	Guangdong Provincial Center for Diseases Control and Prevention; Guangdong Provincial Public Health	Guangdong Provincial Center for Diseases Control and Prevention
25	BetaCoV/Guangdong/20SF201/2020	EPI_ISL_406538	GISAID		Complete	Human	2020-01-23	China / Guangdong Province	Guangdong Provincial Center for Diseases Control and Prevention;Guangdong Provincial Institute of Public Health	Guangdong Provincial Center for Diseases Control and Prevention
26	BetaCoV/Shenzhen/SZTH-001/2020	EPI_ISL_406592	GISAID		Complete	Human	2020-01-13	China/ Guangdong Province / Shenzhen City	Shenzhen Third People's Hospital	Shenzhen Key Laboratory of Pathogen and Immunity, National Clinical Research Center for Infectious Disease, Shenzhen Third People's Hospital
27	BetaCoV/Shenzhen/SZTH-003/2020	EPI_ISL_406594	GISAID		Complete	Human	2020-01-16	China/ Guangdong Province / Shenzhen City	Shenzhen Key Laboratory of Pathogen and Immunity, National Clinical Research Center for Infectious Disease, Shenzhen Third People's Hospital	Shenzhen Key Laboratory of Pathogen and Immunity, National Clinical Research Center for Infectious Disease, Shenzhen Third People's Hospital
28	BetaCoV/Shenzhen/SZTH-004/2020	EPI_ISL_406595	GISAID		Complete	Human	2020-01-16	China/ Guangdong Province / Shenzhen City	Shenzhen Key Laboratory of Pathogen and Immunity, National Clinical Research Center for Infectious Disease, Shenzhen Third People's Hospital	Shenzhen Key Laboratory of Pathogen and Immunity, National Clinical Research Center for Infectious Disease, Shenzhen Third People's Hospital
29	BetaCoV/Shenzhen/SZTH-002/2020	EPI_ISL_406593	GISAID		Complete	Human	2020-01-13	China/ Guangdong Province / Shenzhen City	Shenzhen Key Laboratory of Pathogen and Immunity, National Clinical Research Center for Infectious Disease, Shenzhen Third People's Hospital	Shenzhen Key Laboratory of Pathogen and Immunity, National Clinical Research Center for Infectious Disease, Shenzhen Third People's Hospital
30	BetaCoV/France/IDF0373/2020	EPI_ISL_406597	GISAID		Complete	Human	2020-01-23	France / Ile-de-France / Paris	Department of Infectious and Tropical Diseases, Bichat Claude Bernard Hospital, Paris	National Reference Center for Viruses of Respiratory Infections, Institut Pasteur, Paris
31	BetaCoV/France/IDF0372/2020	EPI_ISL_406596	GISAID		Complete	Human	2020-01-23	France / Ile-de-France / Paris	Department of Infectious and Tropical Diseases, Bichat Claude Bernard Hospital, Paris	National Reference Center for Viruses of Respiratory Infections, Institut Pasteur, Paris
32	2019-nCoV_HKU-SZ-001_2020	MN938387	GenBank		Partial/gene level	Human	2020-01	China / Guangdong / Shenzhen	University of Hong Kong-Shenzhen Hospital	University of Hong Kong-Shenzhen Hospital
33	2019-nCoV_HKU-SZ-001_2020	MN938385	GenBank		Partial/gene level	Human	2020-01	China / Guangdong / Shenzhen	University of Hong Kong-Shenzhen Hospital	University of Hong Kong-Shenzhen Hospital
34	2019-nCoV_HKU-SZ-002b_2020	MN938388	GenBank		Partial/gene level	Human	2020-01	China / Guangdong / Shenzhen	University of Hong Kong-Shenzhen Hospital	University of Hong Kong-Shenzhen Hospital
35	2019-nCoV_HKU-SZ-004_2020	MN938389	GenBank		Partial/gene level	Human	2020-01	China / Guangdong / Shenzhen	University of Hong Kong-Shenzhen Hospital	University of Hong Kong-Shenzhen Hospital
36	2019-nCoV_HKU-SZ-004_2020	MN938386	GenBank		Partial/gene level	Human	2020-01	China / Guangdong / Shenzhen	University of Hong Kong-Shenzhen Hospital	University of Hong Kong-Shenzhen Hospital
37	2019-nCoV_HKU-SZ-005_2020	MN938390	GenBank		Partial/gene level	Human	2020-01	China / Guangdong / Shenzhen	University of Hong Kong-Shenzhen Hospital	University of Hong Kong-Shenzhen Hospital
38	2019-nCoV_HKU-SZ-007a_2020	MN975266	GenBank		Partial/gene level	Human	2020-01	China / Guangdong / Shenzhen	University of Hong Kong-Shenzhen Hospital	University of Hong Kong-Shenzhen Hospital
39	2019-nCoV_HKU-SZ-007a_2020	MN975263	GenBank		Partial/gene level	Human	2020-01	China / Guangdong / Shenzhen	University of Hong Kong-Shenzhen Hospital	University of Hong Kong-Shenzhen Hospital
40	2019-nCoV_HKU-SZ-007b_2020	MN975264	GenBank		Partial/gene level	Human	2020-01	China / Guangdong / Shenzhen	University of Hong Kong-Shenzhen Hospital	University of Hong Kong-Shenzhen Hospital
41	2019-nCoV_HKU-SZ-007b_2020	MN975267	GenBank		Partial/gene level	Human	2020-01	China / Guangdong / Shenzhen	University of Hong Kong-Shenzhen Hospital	University of Hong Kong-Shenzhen Hospital
42	2019-nCoV_HKU-SZ-007c_2020	MN975268	GenBank		Partial/gene level	Human	2020-01	China / Guangdong / Shenzhen	University of Hong Kong-Shenzhen Hospital	University of Hong Kong-Shenzhen Hospital
43	2019-nCoV_HKU-SZ-007c_2020	MN975265	GenBank		Partial/gene level	Human	2020-01	China / Guangdong / Shenzhen	University of Hong Kong-Shenzhen Hospital	University of Hong Kong-Shenzhen Hospital
44	SI200040-SP	MN970003	GenBank		Partial/gene level	Human	2020-01-08	Thailand		Faculty of Medicine, Chulalongkorn University
45	SI200121-SP	MN970004	GenBank		Partial/gene level	Human	2020-01-13	Thailand		Faculty of Medicine, Chulalongkorn University
46	BetaCoV/Taiwan/2/2020	EPI_ISL_406031	GISAID		Complete	Human	2020-01-23	Taiwan/Kaohsiung City	Centers for Disease Control (Taiwan)	Centers for Disease Control (Taiwan)
47	2019-nCoV/USA-CA1/2020	MN994467	GenBank	EPI_ISL_406034	Complete	Human	2020-01-23	USA / California / Los Angeles	California Department of Public Health	Division of Viral Diseases, Centers for Disease Control and Prevention
48	2019-nCoV/USA-CA2/2020	MN994468	GenBank	EPI_ISL_406036	Complete	Human	2020-01-22	USA / California / Orange County	California Department of Public Health	Division of Viral Diseases, Centers for Disease Control and Prevention
49	2019-nCoV/USA-AZ1/2020	MN997409	GenBank	EPI_ISL_406223	Complete	Human	2020-01-22	USA / Arizona / Phoenix	Arizona Department of Health Services	Division of Viral Diseases, Centers for Disease Control and Prevention
50	2019-nCoV WHU01	MN988668	GenBank	EPI_ISL_406716	Complete	Human	2020-01-02	China / Hubei / Wuhan	State Key Laboratory of Virology, Wuhan University	State Key Laboratory of Virology, Wuhan University
51	2019-nCoV WHU02	MN988669	GenBank	EPI_ISL_406717	Complete	Human	2020-01-02	China / Hubei / Wuhan	State Key Laboratory of Virology, Wuhan University	State Key Laboratory of Virology, Wuhan University
52	2019-nCoV/USA-WA1/2020	MN985325	GenBank	EPI_ISL_404895	Complete	Human	2020-01-19	USA / Washington / Snohomish County	Providence Regional Medical Center	Division of Viral Diseases, Centers for Disease Control and Prevention
53	2019-nCoV/USA-IL1/2020	MN988713	GenBank	EPI_ISL_404253	Complete	Human	2020-01-21	USA / Illinois /Chicago	Pathogen Discovery, Respiratory Viruses Branch, Division of Viral Diseases, Centers for Dieases Control and Prevention	IL Department of Public Health Chicago Laboratory
54	BetaCoV/Wuhan/IPBCAMS-WH-01/2019	GWHABKF00000000	Genome Warehouse	EPI_ISL_402123	Complete	Human	2019-12-23	China / Hubei Province / Wuhan City	Institute of Pathogen Biology, Chinese Academy of Medical Sciences & Peking Union Medical College	Institute of Pathogen Biology, Chinese Academy of Medical Sciences & Peking Union Medical College; Vision Medicals Co., Ltd
55	BetaCoV/Wuhan/IPBCAMS-WH-02/2019	GWHABKG00000000	Genome Warehouse	EPI_ISL_403931	Complete	Human	2019-12-30	China / Hubei Province / Wuhan City	Institute of Pathogen Biology, Chinese Academy of Medical Sciences & Peking Union Medical College	Institute of Pathogen Biology, Chinese Academy of Medical Sciences & Peking Union Medical College
56	BetaCoV/Wuhan/IPBCAMS-WH-03/2019	GWHABKH00000000	Genome Warehouse	EPI_ISL_403930	Complete	Human	2019-12-30	China / Hubei Province / Wuhan City	Institute of Pathogen Biology, Chinese Academy of Medical Sciences & Peking Union Medical College	Institute of Pathogen Biology, Chinese Academy of Medical Sciences & Peking Union Medical College
57	BetaCoV/Wuhan/IPBCAMS-WH-04/2019	GWHABKI00000000	Genome Warehouse	EPI_ISL_403929	Complete	Human	2019-12-30	China / Hubei Province / Wuhan City	Institute of Pathogen Biology, Chinese Academy of Medical Sciences & Peking Union Medical College	Institute of Pathogen Biology, Chinese Academy of Medical Sciences & Peking Union Medical College
58	BetaCoV/Wuhan/IPBCAMS-WH-05/2020	GWHABKJ00000000	Genome Warehouse	EPI_ISL_403928	Complete	Human	2020-1-1	China / Hubei Province / Wuhan City	Institute of Pathogen Biology, Chinese Academy of Medical Sciences & Peking Union Medical College	Institute of Pathogen Biology, Chinese Academy of Medical Sciences & Peking Union Medical College; China National Center for Bioinformation
59	2019-nCoV_HKU-SZ-002a_2020	MN938384	GenBank	EPI_ISL_406030	Complete	Human	2020-1	China / Guangdong / Shenzhen	University of Hong Kong-Shenzhen Hospital	University of Hong Kong-Shenzhen Hospital
60	2019-nCoV_HKU-SZ-005b_2020	MN975262	GenBank	EPI_ISL_405839	Complete	Human	2020-1	China / Guangdong / Shenzhen	University of Hong Kong-Shenzhen Hospital	University of Hong Kong-Shenzhen Hospital
61	BetaCoV/Guangdong/20SF040/2020	EPI_ISL_403937	GISAID		Complete	Human	2020-01-18	China / Guangdong Province / Zhuhai City	Guangdong Provincial Center for Diseases Contorl and Prevention; Guangdong Provinical Public Health	Department of Microbiology, Guangdong Provincial Center for Diseases Contorl and Prevention
62	BetaCoV/Guangdong/20SF028/2020	EPI_ISL_403936	GISAID		Complete	Human	2020-01-17	China / Guangdong Province / Zhuhai City	Guangdong Provincial Center for Diseases Contorl and Prevention; Guangdong Provinical Public Health	Department of Microbiology, Guangdong Provincial Center for Diseases Contorl and Prevention
63	BetaCoV/Guangdong/20SF025/2020	EPI_ISL_403935	GISAID		Complete	Human	2020-01-15	China / Guangdong Province / Shenzhen City	Guangdong Provincial Center for Diseases Contorl and Prevention; Guangdong Provinical Public Health	Department of Microbiology, Guangdong Provincial Center for Diseases Contorl and Prevention
64	BetaCoV/Guangdong/20SF014/2020	EPI_ISL_403934	GISAID		Complete	Human	2020-01-15	China / Guangdong Province / Shenzhen City	Guangdong Provincial Center for Diseases Contorl and Prevention; Guangdong Provinical Public Health	Department of Microbiology, Guangdong Provincial Center for Diseases Contorl and Prevention
65	BetaCoV/Guangdong/20SF013/2020	EPI_ISL_403933	GISAID		Complete	Human	2020-01-15	China / Guangdong Province / Shenzhen City	Guangdong Provincial Center for Diseases Contorl and Prevention; Guangdong Provinical Public Health	Department of Microbiology, Guangdong Provincial Center for Diseases Contorl and Prevention
66	BetaCoV/Guangdong/20SF012/2020	EPI_ISL_403932	GISAID		Complete	Human	2020-01-14	China / Guangdong Province / Shenzhen City	Guangdong Provincial Center for Diseases Contorl and Prevention; Guangdong Provinical Public Health	Department of Microbiology, Guangdong Provincial Center for Diseases Contorl and Prevention
67	BetaCoV/Zhejiang/WZ-01/2020	EPI_ISL_404227	GISAID		Complete	Human	2020-1-16	China / Zhejiang Province	Zhejiang Provincial Center for Disease Control and Prevention	Department of Microbiology, Zhejiang Provincial Center for Disease Control and Prevention
68	BetaCoV/Zhejiang/WZ-02/2020	EPI_ISL_404228	GISAID		Complete	Human	2020-1-17	China / Zhejiang Province	Zhejiang Provincial Center for Disease Control and Prevention	Department of Microbiology, Zhejiang Provincial Center for Disease Control and Prevention
69	BetaCoV/Wuhan/HBCDC-HB-01/2019	EPI_ISL_402132	GISAID		Complete	Human	2019-12-30	China/Hubei Province	Wuhan Jinyintan Hospital	Hubei Provincial Center for Disease Control and Prevention
70	BetaCoV/Nonthaburi/74/2020	EPI_ISL_403963	GISAID		Complete	Human	2020-1-13	Thailand/ Nonthaburi Province	Bamrasnaradura Hospital	Department of Medical Sciences, Ministry of Public Health, Thailand; Thai Red Cross Emerging Infectious Diseases - Health Science Centre; Department of Disease Control, Ministry of Public Health, Thailand
71	BetaCoV/Nonthaburi/61/2020	EPI_ISL_403962	GISAID		Complete	Human	2020-1-8	Thailand/ Nonthaburi Province	Bamrasnaradura Hospital	Department of Medical Sciences, Ministry of Public Health, Thailand; Thai Red Cross Emerging Infectious Diseases - Health Science Centre; Department of Disease Control, Ministry of Public Health, Thailand
72	BetaCoV/Wuhan/IVDC-HB-04/2020	EPI_ISL_402120	GISAID		Complete	Human	2020-1-1	China / Hubei Province / Wuhan City	National Institute for Viral Disease Control and Prevention, China CDC	National Institute for Viral Disease Control and Prevention, China CDC
73	BetaCoV/Wuhan/IVDC-HB-01/2019	EPI_ISL_402119	GISAID		Complete	Human	2019-12-30	China / Hubei Province / Wuhan City	National Institute for Viral Disease Control and Prevention, China CDC	National Institute for Viral Disease Control and Prevention, China CDC
74	BetaCoV/Wuhan/IVDC-HB-05/2019	EPI_ISL_402121	GISAID		Complete	Human	2019-12-30	China / Hubei Province / Wuhan City	National Institute for Viral Disease Control and Prevention, China CDC	National Institute for Viral Disease Control and Prevention, China CDC
75	BetaCoV/Kanagawa/1/2020	EPI_ISL_402126	GISAID		Partial	Human	2020-1-14	Kanagawa Prefecture / Japan	Dept. of Virology III, National Institute of Infectious Diseases	Dept. of Virology III, National Institute of Infectious Diseases
76	Wuhan-Hu-1	MN908947	GenBank	NC_045512	Complete	Human	2019-12	China / Hubei Province / Wuhan City		Shanghai Public Health Clinical Center & School of Public Health, Fudan University, Shanghai, China
